# Simplifying principles underlying the highly complex peptide motif of the promiscuous chicken MHC class I molecule, BF2*21:01

**DOI:** 10.64898/2026.02.20.707067

**Authors:** Michael Harrison, Paul E. Chappell, Samer Halabi, Maria Danysz, Enock M. Mararo, Łukasz Magiera, Clemens Hermann, Michael J. Deery, Kathryn S. Lilley, Hans-Joachim Wallny, David W. Avila, William Mwangi, Venugopal Nair, Susan M. Lea, Nicola Ternette, Jim Kaufman

**Affiliations:** University of Cambridge, Department of Pathology, Tennis Court Road, Cambridge, CB2 1QP, U. K; University of Oxford, Sir William Dunn School of Pathology, South Parks Road, Oxford, OX1 3RE, U. K; University of Edinburgh, Institute for Immunology and Infection Research, Charlotte Auerbach Road, Edinburgh, EH9 3FL, U. K; University of Cambridge, Department of Biochemistry, Cambridge Centre for Proteomics, Tennis Court Road, Cambridge, CB2 1QR, U. K; Basel Institute for Immunology, Grenzacherstrasse 487, Basel, CH-4005, Switzerland; Institute for Animal Health, High Street, Compton, RG20 7NN, U. K; Pirbright Institute, Ash Road, Pirbright, GU24 0NF, U. K; University of Oxford, Department of Biology, South Parks Road, Oxford, OX1 3EL, U. K; St Jude Children’s Research Hospital, Department of Structural Biology, 262 Danny Thomas Place, Memphis TN 38105, U. S. A; University of Oxford, Centre for Immuno-Oncology, Old Road Campus, Headington, OX3 7DQ, U. K; University of Oxford, Jenner Institute, Old Road Campus, Headington, OX3 7FZ, U. K; University of Dundee, School of Life Sciences, Dundee, DD1 4HN, U. K; University of Cambridge, Department of Veterinary Medicine, Madingley Road, Cambridge, CB3 0ES, U. K; Yale University, Department of Immunobiology, 300 Cedar Street, New Haven CT 06520, U. S. A

## Abstract

In chickens and humans, classical class I molecules of the major histocompatibility complex (MHC) have a spectrum of correlated properties, including cell surface expression and peptide repertoire. Understanding the impact of these promiscuous generalists and fastidious specialists is of considerable interest. The promiscuous BF2 molecule from the chicken B21 haplotype, BF2*21:01, binds a wide range of peptides by remodelling the peptide-binding site, allowing co-variation of the anchor residues at peptide positions P_2_ and P_c-2_, and binding of an anchor residue at Pc. Using in vitro refolding assays with peptides and peptide libraries, determining thermostability and crystal structures, and analysing a chicken B21 cell line by immunopeptidomics, we found that BF2*21:01 will accommodate many possible combinations at P_2_ and P_c-2_, as well as several hydrophobic amino acids at P_c_. However, marked preferences for particular peptide lengths, particular amino acids at the three anchor residues, and particular combinations of amino acids at P_2_ and P_c-2_ as well as at P_3_ and P_c-3_ together lead to high frequencies of major peptides while still allowing the possibility of presenting a wide peptide repertoire. These simplifying principles may eventually allow predictions of pathogen peptides with stable binding for this iconic promiscuous class I molecule, as well as providing the data for more sophisticated peptide prediction methods.
