## Supplementary material for "Simplifying principles underlying the highly complex peptide motif of the promiscuous chicken MHC class I molecule, BF2*21:01": Fig 11 - Source data 1

### Sheet: GxAEEYGAxTL
Original data for MALDI-TOF and LC-MS/MS (Michael Harrison, 2020) in Harrison et al Figures 11-16
P390 (GXAEEYGAXTL)
	MALDI Mean of all 10:1 runs				MSMS count from 6 runs
	residues	mass	proportion of total		residues	mass	count	residues	mass	count	residues	mass	count	residues	mass	count	proportion of total
					SG	144.13	2										0.00299401
	gi, gl, av	170.211	0.00226387		gi/l												0
	gd, at *	172.141	0.00191101		GD	172.141	8										0.011976
	ai, al, sp	184.238	0		SP	184.195	2										0.00299401
	gq, gk, an *	185.183	0		QG	185.183	1	KG	185.226	3							0.00598802
	ge, ad, sv *	186.167	0.00300302		AD	186.167	7										0.010479
	gh, pp	194.193	0.00449454		GH	194.193	6	HG	194.193	7							0.0194611
					VP	196.249	3										0.00449102
					AK	199.253	6										0.00898204
					AE	200.194	1										0.00149701
					SN	201.182	3										0.00449102
	am, sd, vc, tt *	202.271	0.0187273		SD	202.167	15	AM	202.271	7							0.0329341
					GF	204.228	1										0.00149701
					AH	208.22	2	HA	208.22	7							0.0134731
					VD	214.221	7										0.010479
					SQ	215.209	11	SK	215.252	5							0.0239521
	se, td, cf, ci, cl *	216.194	0.00667856		SE	216.194	5	TD	216.194	1							0.00898204
					CD	218.227	1	AF	218.255	10	SM	218.271	2				0.0194611
	sh	224.219	0.0115152		HS	224.219	3	SH	224.219	6							0.0134731
					EP	226.232	1										0.00149701
					NN	228.208	2	VE	228.248	6							0.011976
					ND	229.192	7										0.010479
					DD	230.177	2	TE	230.221	3							0.00748503
	ay, sf, ph, cm	234.255	0.0150687		SF	234.255	1	HP	234.258	13							0.0209581
					HV	236.274	7	VH	236.274	6							0.0194611
					HT	238.246	7	TH	238.246	3							0.0149701
					IQ	241.29	4										0.00598802
					EI	242.275	1	EL	242.275	1	IE	242.275	5	KN	242.278	7	0.0209581
	gw, sr, ne, dq, dk *	243.265	0.0297356		QD	243.219	12	KD	243.263	7							0.0284431
					ED	244.204	2										0.00299401
					NM	245.296	4										0.00598802
					MD	246.281	6										0.00898204
	sy, ih, lh	250.254	0.0295146		SY	250.254	3	HI	250.3	11	IH	250.3	2				0.0239521
	nh *	251.245	0.0614951		HN	251.245	7	NH	251.245	6							0.0194611
	dh *	252.23	0.148299		HD	252.23	74										0.110778
					RP	253.304	2										0.00299401
					RV	255.32	4										0.00598802
					KQ	256.305	6										0.00898204
	aw, tr, qe, ke *	257.292	0.0504867		QE	257.246	4	EK	257.29	18	KE	257.29	5				0.0404192
					EE	258.231	9										0.0134731
					MQ	259.323	4	KM	259.367	1	MK	259.367	1				0.00898204
					ME	260.308	6										0.00898204
					NF	261.28	6										0.00898204
					FD	262.265	6										0.00898204
	qh, kh *	265.272	0.0985705		HQ	265.272	17	QH	265.272	8	HK	265.315	10				0.0523952
	cy, eh *	266.315	0.157914		EH	266.257	4	HE	266.257	54							0.0868263
					HM	268.334	21	MH	268.334	5							0.0389222
	dr *	271.276	0.137545		RD	271.276	19										0.0284431
					HH	274.282	18										0.0269461
					KF	275.351	6										0.00898204
					EF	276.292	11										0.0164671
					DY	278.265	2										0.00299401
	qr, kr, hf *	284.318	0.0634774		FH	284.318	6	HF	284.318	23							0.0434132
	vw, er *	285.346	0.0583299		RE	285.303	7										0.010479
					QY	291.307	2	KY	291.35	3							0.00748503
					EY	292.291	6										0.00898204
					HR	293.329	1	RH	293.329	4							0.00748503
	nw, hy *	300.317	0.0341638		HY	300.317	12										0.0179641
					DW	301.302	4										0.00598802
					QW	314.344	1										0.00149701
	hw	323.354	0.0668052		HW	323.354	10										0.0149701
		residue	mass
		A	71.0788
		C	103.139
		D	115.089
		E	129.115
		F	147.177
		G	57.0519
		H	137.141
		I	113.159
		K	128.174
		L	113.159
		M	131.193
		N	114.104
		P	97.1167
		Q	128.131
		R	156.188
		S	87.0782
		T	101.105
		V	99.1326
		W	186.213
		Y	163.176

### Sheet: GxVEEYGAxTL
Original data for MALDI-TOF and LC-MS/MS (Michael Harrison, 2020) in Harrison et al Figures 11-16
P495 (GxVEEYGAxTL)
	MALDI Mean of all 10:1 runs					MSMS count from 6 runs 10-02-12
	residues	mass	proportion of total			residues	mass	hits	residues	mass	hits	residues	mass	hits	proportion of total
	gv	156.185	0.00209603			gv									0
	gt, as	158.157	0			AS	158.157	1							0.00408163
	ap	168.195	0			PA	168.195	2							0.00816327
	gd, at *	172.141	0			GD	172.141	5							0.0204082
	gq, gk, an *	185.183	0			AN	185.183	1	GK	185.226	7	KG	185.226	1	0.0367347
	ge, ad, sv *	186.167	0.00455433			AD	186.167	8							0.0326531
	gm, st	188.245	0			GM	188.245	3							0.0122449
	gh, pp	194.193	0.00840818			HG	194.193	1							0.00408163
						AK	199.253	4							0.0163265
	pt, vv	198.222	0.00146382			pt									0
	ae, si, sl, pc, vt *	200.194	0			AE	200.194	2							0.00816327
	am, sd, vc, tt *	202.271	0.00691537			SD	202.167	7							0.0285714
	gf	204.228	0.0118419			GF	204.228	5							0.0204082
	ah	208.22	0			AH	208.22	12	HA	208.22	1				0.0530612
	gr, vn *	213.239	0.00268182			gr									0
	af, sm, cd	218.255	0.00380793			SM	218.271	3							0.0122449
	sh	224.219	0.00749091			HS	224.219	6							0.0244898
						PK	225.291	7							0.0285714
	pe, ii, il, ll *	226.232	0			PE	226.232	6							0.0244898
						AR	227.266	3							0.0122449
	pm, ve, id, ld, nn *	228.309	0			ID	228.248	3							0.0122449
						ND	229.192	4							0.0163265
	ay, sf, ph, cm	234.255	0.037609			SF	234.255	1							0.00408163
	ie, le, nq, nk *	242.275	0.0438656			QN	242.234	1	EI	242.275	2				0.0122449
	gw, sr, ne, dq, dk *	243.265	0.0346353			gw									0
	vf, dm *	246.309	0			DM	246.281	3	MD	246.281	2				0.0204082
	nh *	251.245	0.0433319			HN	251.245	6							0.0244898
	dh *	252.23	0.0826249			HD	252.23	9							0.0367347
	aw, tr, qe, ke *	257.292	0			EQ	257.246	3	EK	257.29	3	KE	257.29	4	0.0408163
						EE	258.231	5							0.0204082
						QM	259.323	1	KM	259.367	4	MK	259.367	3	0.0326531
	py, if, lf, em *	260.293	0			EM	260.308	12							0.0489796
	fn *	261.28	0.0654243			NF	261.28	9							0.0367347
	vy, fd, mm *	262.309	0.138974			DF	262.265	3	FD	262.265	5				0.0326531
	cy, eh *	266.315	0.044988			EH	266.257	4	HE	266.257	2				0.0244898
	mh	268.334	0			HM	268.334	4	MH	268.334	4				0.0326531
	dr *	271.276	0			RD	271.276	5							0.0204082
	hh *	274.282	0			HH	274.282	14							0.0571429
						FK	275.351	1	KF	275.351	2				0.0122449
	ef, iy, ly *	276.292	0.103082			EF	276.292	6							0.0244898
	qr, kr, hf *	284.318	0.0918525			HF	284.318	7							0.0285714
						MR	287.38	1							0.00408163
	ey *	292.291	0.0212495			EY	292.291	6							0.0244898
	iw, lw	299.373	0.0219926			I/lw									0
	nw, hy *	300.317	0.0775413			HY	300.317	3	YH	300.317	1				0.0163265
	dw *	301.302	0.0791716			DW	301.302	6							0.0244898
						KW	314.387	1							0.00408163
						EW	315.329	6							0.0244898
	hw	323.354	0.064397			HW	323.354	4							0.0163265
		1-letter code	Average
		A	71.0788
		C	103.139
		D	115.089
		E	129.115
		F	147.177
		G	57.0519
		H	137.141
		I	113.159
		K	128.174
		L	113.159
		M	131.193
		N	114.104
		P	97.1167
		Q	128.131
		R	156.188
		S	87.0782
		T	101.105
		V	99.1326
		W	186.213
		Y	163.176

### Sheet: GxPDWYYGxTW
Original data for MALDI-TOF and LC-MS/MS (Michael Harrison, 2020) in Harrison et al Figures 11-16
P496 (GxPDWYYGxTW)
	MALDI Mean of all 10:1 runs					MSMS count from 7 runs 06-10-11								MSMS count from 5 runs 13-12-11
	residues	mass	proportion of total			residues	mass	hits	residues	mass	hits	proportion of total		residues	mass	hits	residues	mass	hits	proportion of total
	gh, pp	194.193	0.0674682			HG	194.193	8				0.0634921		HG	194.193	50				0.10142
	ah	208.22	0.113642			HA	208.22	8				0.0634921		HA	208.22	87				0.176471
	sh	224.219	0.0542119			HS	224.219	9				0.0714286		SK	215.252	6				0.0121704
	vm, te, dd *	230.325	0.00833294			vm						0		vm						0
						HS						0		HS	224.219	58				0.117647
	vh	236.274	0.0239667			HV	236.274	1				0.00793651		HV	236.274	12				0.0243408
	th	238.246	0.031169			HT	238.246	19				0.150794		HT	238.246	30				0.0608519
						SR						0		SR	243.266	2				0.0040568
	vf, dm *	246.309	0.00851257			dm						0		dm						0
	sy, ih, lh	250.254	0.0674826			HI	250.3	3				0.0238095		HI	250.3	11				0.0223124
						HN	251.245	2				0.015873		HN	251.245	9				0.0182556
						HD						0		HD	252.23	8				0.0162272
						KQ	256.305	1				0.00793651		KQ	256.305	1	KK	256.348	4	0.010142
						EE						0		EE	258.231	2				0.0040568
	qh, kh *	265.272	0.176215			HQ	265.272	4	HK	265.315	17	0.166667		HK	265.315	59				0.119675
	cy, eh *	266.315	0.175451			HE	266.257	8				0.0634921		HE	266.257	34				0.0689655
	mh	268.334	0.0876237			HM	268.334	7				0.0555556		HM	268.334	11				0.0223124
	hh *	274.282	0.0243943			HH	274.282	10				0.0793651		HH	274.282	25				0.0507099
	qr, kr, hf *	284.318	0.0544376			HF	284.318	13				0.103175		HF	284.318	30	KR	284.362	1	0.0628803
	hr *	293.329	0.0646053			HR	293.329	11				0.0873016		HR	293.329	39				0.0791075
	nw, hy *	300.317	0.0234632			HY	300.317	5				0.0396825		HY	300.317	11				0.0223124
						YR						0		YR	319.363	3				0.00608519
	hw	323.354	0.0190242			hw						0		HW						0
	1-letter code	Average
	A	71.0788
	C	103.139
	D	115.089
	E	129.115
	F	147.177
	G	57.0519
	H	137.141
	I	113.159
	K	128.174
	L	113.159
	M	131.193
	N	114.104
	P	97.1167
	Q	128.131
	R	156.188
	S	87.0782
	T	101.105
	V	99.1326
	W	186.213
	Y	163.176

### Sheet: RxVDEQLxSV
Original data for MALDI-TOF and LC-MS/MS (Michael Harrison, 2020) in Harrison et al Figures 11-16
P498 (RxVDEQLxSV)
	MALDI Mean of all 10:1 runs				MSMS count from unknown number of runs 06-03-13
	residues	mass	proportion of total		residues	mass	hits	residues	mass	hits	residues	mass	hits	residues	mass	hits	proportion of total
					SG	144.13	4										0.00505051
					GP	154.169	1										0.00126263
					IG	170.211	4										0.00505051
					GN	171.156	5										0.00631313
	gd, at	172.141	0.00171351		GD	172.141	4										0.00505051
					SS	174.156	4										0.00505051
	ai, al, sp	184.238	0.0016921		SP	184.195	1	AI	184.238	5							0.00757576
	gk, gq, an *	185.226	0.00195662		GQ	185.183	1	AN	185.183	6							0.00883838
	ge, ad, sv *	186.167	0.0036273		AD	186.167	8	GE	186.167	5	SV	186.211	7				0.0252525
					ST	188.183	4	GM	188.245	3	MG	188.245	1				0.010101
	gh, pp	194.193	0.00594375		GH	194.193	1	HG	194.193	21							0.0277778
	ae, si, sl, pc, vt *	200.194	0.0050293		AE	200.194	3	SI	200.238	5							0.010101
					SN	201.182	6										0.00757576
	am, sd, vc, tt *	202.271	0.020125		SD	202.167	23										0.0290404
					GF	204.228	4										0.00505051
	ah	208.22	0.00285515		AH	208.22	2	HA	208.22	9							0.0138889
					PN	211.221	1										0.00126263
					VI	212.292	4										0.00505051
					VN	213.236	4										0.00505051
	vd, tf, ti, tl *	214.221	0.00398505		DV	214.221	2	VD	214.221	3	TI	214.264	4				0.0113636
					QS	215.209	4										0.00505051
	se, td, cf, ci, cl *	216.194	0.0239774		ES	216.194	3	SE	216.194	21	TD	216.194	1				0.0315657
	af, sm, cd*	218.255	0.00662817		AF	218.255	6	SM	218.271	4							0.0126263
	sh	224.219	0.007352		HS	224.219	2	SH	224.219	5							0.00883838
					QP	225.247	2										0.00252525
	ar, vk, vq, in, ln *	227.266	0.00717445		IN	227.263	4	NI	227.263	3							0.00883838
	pm, ve, id, ld, nn *	228.309	0.033596		NN	228.208	8	DI	228.248	7	ID	228.248	2				0.0214646
	tk, tq, nd *	229.279	0.0273885		DN	229.192	3	ND	229.192	6							0.0113636
					DD	230.177	4	ET	230.221	3							0.00883838
					MT	232.298	2										0.00252525
	ay, sf, ph, cm	234.255	0.0360822		SF	234.255	24	HP	234.258	12							0.0454545
					HV	236.274	11										0.0138889
					HT	238.246	8										0.010101
	ie, le, nk, nq *	242.275	0.0933815		QN	242.234	4	EI	242.275	13	IE	242.275	5				0.0277778
	gw, sr, ne, dk, dq *	243.265	0.0939197		QD	243.219	1	EN	243.219	2	NE	243.219	6	KD	243.263	6	0.0189394
					ED	244.204	1										0.00126263
					NM	245.296	5										0.00631313
	vf, dm *	246.309	0.0233018		DM	246.281	1	MD	246.281	8	VF	246.309	4				0.0164141
					TF	248.282	4										0.00505051
	sy, ih, lh	250.254	0.0535508		SY	250.254	4	HI	250.3	32							0.0454545
					HN	251.245	5										0.00631313
	dh *	252.23	0.0506401		HD	252.23	41										0.0517677
	kk, kq, qq *	256.348	0.00309826		kq												0
	aw, tr, ke, qe *	257.292	0.0220228		EQ	257.246	3	QE	257.246	5	KE	257.29	1				0.0113636
					EE	258.231	6										0.00757576
					QM	259.323	4	KM	259.367	4							0.010101
	py, if, lf, em *	260.293	0.0693608		EM	260.308	30	ME	260.308	4	IF	260.336	5				0.0492424
	fn	261.28	0.0798827		NF	261.28	11										0.0138889
					DF	262.265	3	VY	262.309	4							0.00883838
					HQ	265.272	2	QH	265.272	9	HK	265.315	8				0.0239899
	cy, eh *	266.315	0.0343372		EH	266.257	11	HE	266.257	30							0.0517677
	mh	268.334	0.0342652		HM	268.334	46										0.0580808
					RI	269.347	5										0.00631313
					RD	271.276	5										0.00631313
					HH	274.282	10										0.0126263
	fk, fq *	275.351	0.00920705		fk												0
	fe, iy, ly *	276.292	0.0858637		EF	276.292	15	IY	276.335	5							0.0252525
					YN	277.28	4										0.00505051
					MF	278.369	4										0.00505051
	kr, qr, fh	284.362	0.0612059		HF	284.318	29										0.0366162
					RE	285.303	5										0.00631313
					RM	287.38	4										0.00505051
					QY	291.307	4										0.00505051
	ey	292.291	0.00518126		EY	292.291	4										0.00505051
					HR	293.329	10										0.0126263
	my, ff	294.369	0.00348917		MY	294.369	4										0.00505051
	iw, lw	299.373	0.0128772		I/lw												0
	nw, hy	300.317	0.0204584		HY	300.317	9										0.0113636
					RF	303.364	3										0.00378788
					YF	310.353	4										0.00505051
	kw, qw	314.387	0.00694176		kq/w												0
	mw	317.406	0.00786095		WE	315.329	4										0.00505051
	hw	323.354	0.0400273		MW	317.406	5	WM	317.406	5							0.0126263
					HW	323.354	19										0.0239899
					WF	333.39	4										0.00505051
					RW	342.401	3										0.00378788
	residue	mass
	A	71.0788
	C	103.139
	D	115.089
	E	129.115
	F	147.177
	G	57.0519
	H	137.141
	I	113.159
	K	128.174
	L	113.159
	M	131.193
	N	114.104
	P	97.1167
	Q	128.131
	R	156.188
	S	87.0782
	T	101.105
	V	99.1326
	W	186.213
	Y	163.176

### Sheet: GExEEYGxLTL
Original data for MALDI-TOF and LC-MS/MS (Michael Harrison, 2020) in Harrison et al Figures 11-16
P508 (GexEEYGxLTL)
																				#N/A
	MALDI Mean of all 10:1 runs				MSMS count from unknown number of runs 07-06-12
	residues	mass	proportion of total		residues	mass	hits	residues	mass	hits
																					Proportion of total
					GG	114.104	9														0.00978261
	ga	128.131	0.000436205		AG	128.131	11	GA	128.131	8											0.0206522
					AA	142.158	9														0.00978261
					GS	144.13	6	SG	144.13	3											0.00978261
					GP	154.169	5	PG	154.169	2											0.0076087
					GV	156.185	5	VG	156.185	4											0.00978261
					AS	158.157	13														0.0141304
	ap	168.195	0.000436205		AP	168.195	2	PA	168.195	2											0.00434783
	gi, gl, av	170.211	0.0089422		IG	170.211	11	VA	170.211	2											0.0141304
					GN	171.156	4														0.00434783
	gd, at	172.141	0.00239913		GD	172.141	6	AT	172.184	1											0.0076087
					SS	174.156	2														0.00217391
	ai, al, sp	184.238	0.0410033		PS	184.195	3	AI	184.238	9	IA	184.238	7								0.0206522
	gk, gq, an *	185.226	0.0270447		GQ	185.183	2	AN	185.183	3	GK	185.226	5								0.0108696
	ge, ad, sv *	186.167	0.012868		DA	186.167	2	GE	186.167	1	SV	186.211	6								0.00978261
	gm, st	188.245	0.00523446		GM	188.245	12	MG	188.245	2											0.0152174
	gh, pp	194.193	0.00588877		GH	194.193	18	PP	194.233	6											0.026087
					VP	196.249	2	PV	196.249	1											0.00326087
					QA	199.209	3	AQ	199.209	3	AK	199.253	12								0.0195652
	ae, si, sl, pc, vt *	200.194	0.0163577		AE	200.194	8	SI	200.238	2	IS	200.238	9								0.0206522
					SN	201.182	3														0.00326087
	am, sd, vc, tt *	202.271	0.0449291		DS	202.167	2	MA	202.271	7											0.00978261
					FG	204.228	4	GF	204.228	8											0.0130435
	ah	208.22	0.131298		AH	208.22	7	HA	208.22	2											0.00978261
					IP	210.276	4	PI	210.276	2											0.00652174
					NP	211.221	5														0.00543478
					DP	212.205	2	VI	212.292	1	IV	212.292	1								0.00434783
					GR	213.239	6														0.00652174
					VD	214.221	2	TI	214.264	2	IT	214.264	2								0.00652174
					SQ	215.209	1	QS	215.209	2	SK	215.252	3								0.00652174
					ES	216.194	1														0.00108696
	af, sm, cd*	218.255	0.0431843		AF	218.255	16	MS	218.271	6	SM	218.271	6								0.0304348
					GY	220.228	3	YG	220.228	2											0.00543478
	sh	224.219	0.101636		sh																0
					PQ	225.247	2	QP	225.247	1	KP	225.291	2								0.00543478
					PE	226.232	2	II	226.319	16											0.0195652
					IN	227.263	4	AR	227.266	5	KV	227.307	2	VK	227.307	4					0.0163043
	pm, ve, id, ld, nn *	228.309	0.0176663		NN	228.208	2	ID	228.248	8	DI	228.248	2	MP	228.309	6	PM	228.309	2		0.0217391
					ND	229.192	2	DN	229.192	1	KT	229.279	2	TK	229.279	4					0.00978261
					DD	230.177	2	VM	230.325	4	MV	230.325	1								0.0076087
					MT	232.298	3	AY	234.255	2	FS	234.255	9	HP	234.258	2	PH	234.258	2		0.0195652
	ay, sf, ph, cm	234.255	0.0396947		SF	234.255	4														0.00434783
					VH	236.274	5	HV	236.274	1											0.00652174
					TH	238.246	2	HT	238.246	1											0.00326087
					IQ	241.29	2	QI	241.29	2	IK	241.334	7								0.0119565
	ie, le, nk, nq *	242.275	0.0372955		EI	242.275	2	IE	242.275	3	NK	242.278	1								0.00652174
					DQ	243.219	1	KD	243.263	3	DK	243.263	3	WG	243.265	2					0.00978261
	pf, im, lm, de *	244.293	0.0652126		ED	244.204	2	FP	244.293	5	MI	244.352	6	IM	244.352	15					0.0304348
					MN	245.296	3	NM	245.296	2											0.00543478
					MD	246.281	3	DM	246.281	3	FV	246.309	1								0.0076087
					FT	248.282	2														0.00217391
	sy, ih, lh	250.254	0.0244275		YS	250.254	3	SY	250.254	2	IH	250.3	24	HI	250.3	2					0.0336957
					NH	251.245	4														0.00434783
	dh *	252.23	0.0119956		DH	252.23	6														0.00652174
					RP	253.304	4	PR	253.304	1											0.00543478
					VR	255.32	2														0.00217391
					QQ	256.261	1	KQ	256.305	2	KK	256.348	4								0.0076087
	aw, tr, ke, qe *	257.292	0.0266085		EQ	257.246	3	QE	257.246	3	EK	257.29	3								0.00978261
					QM	259.323	6	MQ	259.323	9	KM	259.367	7	MK	259.367	8					0.0326087
	py, if, lf, em *	260.293	0.0194111		YP	260.293	1	PY	260.293	1	ME	260.308	6	FI	260.336	2					0.0108696
					FN	261.28	1														0.00108696
	vy, fd, mm	262.309	0.0209378		DF	262.265	2	YV	262.309	1	MM	262.385	16								0.0206522
					YT	264.281	2	TY	264.281	1											0.00326087
					QH	265.272	3	HQ	265.272	2	KH	265.315	2								0.0076087
	eh *	266.257	0.00348964		EH	266.257	11	HE	266.257	1											0.0130435
	mh	268.334	0.0235551		MH	268.334	17	HM	268.334	4											0.0228261
					RI	269.347	1	IR	269.347	6											0.0076087
					NR	270.291	4														0.00434783
					DR	271.276	4														0.00434783
	sw	273.291	0.00937841		WS	273.291	3														0.00326087
	hh *	274.282	0.0082879		HH	274.282	7														0.0076087
					FK	275.351	7														0.0076087
	fe, iy, ly	276.292	0.00981461		EF	276.292	5	IY	276.335	1	YI	276.335	5								0.0119565
					NY	277.28	2														0.00217391
	dy, fm	278.265	0.0390403		YD	278.265	2	FM	278.369	7	MF	278.369	20								0.0315217
					WP	283.33	3														0.00326087
	kr, qr, fh	284.362	0.063904		FH	284.318	25	QR	284.318	7	RK	284.362	2	KR	284.362	4					0.0413043
					ER	285.303	6	RE	285.303	1											0.0076087
					MR	287.38	7	RM	287.38	1											0.00869565
					YQ	291.307	2	YK	291.35	3	KY	291.35	1								0.00652174
					YE	292.291	3														0.00326087
					RH	293.329	2														0.00217391
	my, ff	294.369	0.0161396		FF	294.353	3	YM	294.369	7	MY	294.369	2								0.0130435
	iw, lw	299.373	0.0327154		WI	299.373	5	IW	299.373	2											0.0076087
	nw, hy	300.317	0.0372955		WN	300.317	5	YH	300.317	6											0.0119565
					WD	301.302	3	DW	301.302	1											0.00434783
					FR	303.364	6														0.00652174
	fy	310.353	0.00479826		YF	310.353	7														0.0076087
					RR	312.375	3														0.00326087
					WQ	314.344	6	WK	314.387	7											0.0141304
					WE	315.329	3														0.00326087
	mw	317.406	0.0324973		WM	317.406	4	MW	317.406	17											0.0228261
					YR	319.363	3														0.00326087
	hw	323.354	0.00806979		WH	323.354	6														0.00652174
					YY	326.352	2														0.00217391
					WF	333.39	7														0.0076087
					WR	342.401	5														0.00543478
					WY	349.389	2	YW	349.389	2											0.00434783
					WW	372.426	4														0.00434783
		residue	mass
		A	71.0788
		C	103.139
		D	115.089
		E	129.115
		F	147.177
		G	57.0519
		H	137.141
		I	113.159
		K	128.174
		L	113.159
		M	131.193
		N	114.104
		P	97.1167
		Q	128.131
		R	156.188
		S	87.0782
		T	101.105
		V	99.1326
		W	186.213
		Y	163.176

### Sheet: GHxEEYGxETL
Original data for MALDI-TOF and LC-MS/MS (Michael Harrison, 2020) in Harrison et al Figures 11-16
P509 (GhxEEYGxETL)
	MALDI Mean of all 10:1 runs				MSMS count from unknown number of runs 07-06-12
	residues	mass	proportion of total		residues	mass	hits	residues	mass	hits	residues	mass	hits	residues	mass	hits	residues	mass	hits	proportion of total
	ga	128.131	0.00140829		AG	128.131	13	GA	128.131	2										0.0181598
	aa	142.158	0.00275226		AA	142.158	15													0.0181598
					GS	144.13	5	SG	144.13	5										0.0121065
					GP	154.169	2	PG	154.169	1										0.00363196
					VG	156.185	2													0.00242131
	gt, as	158.157	0.00254007		AS	158.157	14	SA	158.157	5										0.0230024
	ap	168.195	0.00247576		PA	168.195	1													0.00121065
	gi, gl, av	170.211	0.00293877		IG	170.211	9	VA	170.211	3	GI	170.211	2							0.0169492
					GN	171.156	2													0.00242131
					DG	172.141	4	AT	172.184	3										0.00847458
					SS	174.156	2													0.00242131
	ai, al, sp	184.238	0.0198252		IA	184.238	7	AI	184.238	5	SP	184.195	2							0.0169492
					GK	185.226	4	AN	185.183	2	GQ	185.183	1							0.00847458
					AD	186.167	3	GE	186.167	3	VS	186.211	2	EG	186.167	1				0.0108959
					GM	188.245	5	MG	188.245	5	TS	188.183	2							0.0145278
					PP	194.233	10	GH	194.193	2										0.0145278
					VP	196.249	3													0.00363196
					TP	198.222	2	VV	198.265	2	PT	198.222	1							0.00605327
					AK	199.253	4	AQ	199.209	2										0.00726392
	ae, si, sl, pc, vt *	200.194	0.0112598		IS	200.238	17	AE	200.194	4	EA	200.194	2	VT	200.238	4				0.0326877
					SN	201.182	2													0.00242131
	am, sd, vc, tt *	202.271	0.012398		DS	202.167	8	MA	202.271	8	AM	202.271	1							0.0205811
	gf	204.228	0.0131054		FG	204.228	2													0.00242131
					AH	208.22	2													0.00242131
	pi, pl	210.276	0.0153625		IP	210.276	20													0.0242131
					PN	211.221	2	NP	211.221	1										0.00363196
					DP	212.205	8	VI	212.292	2										0.0121065
					NV	213.236	2	RG	213.239	2										0.00484262
					VD	214.221	2	IT	214.264	2	DV	214.221	1							0.00605327
					SQ	215.209	2	SK	215.252	6										0.00968523
					DT	216.194	3	SE	216.194	2										0.00605327
	af, sm, cd*	218.255	0.0547685		MS	218.271	4	SM	218.271	4	FA	218.255	3							0.0133172
					YG	220.228	2													0.00242131
					SH	224.219	3													0.00363196
					PQ	225.247	2	KP	225.291	2										0.00484262
	pe, ii, il, ll *	226.232	0.00607038		II	226.319	6	EP	226.232	5										0.0133172
					VK	227.307	5	RA	227.266	4	IN	227.263	2	AR	227.266	1				0.0145278
	pm, ve, id, ld, nn *	228.309	0.00933069		NN	228.208	3													0.00363196
					VE	228.248	4	MP	228.309	3										0.00847458
					ND	229.192	3	TK	229.279	3	QT	229.236	2	TQ	229.236	1				0.0108959
					DD	230.177	4	MV	230.325	4	VM	230.325	3							0.0133172
					MT	232.298	4	TM	232.298	4										0.00968523
	ay, sf, ph, cm	234.255	0.0394639		FS	234.255	16	YA	234.255	3	SF	234.255	3	HP	234.258	3	PH	234.258	2	0.0326877
					VH	236.274	4	HV	236.274	1										0.00605327
					HT	238.246	1													0.00121065
					IK	241.334	5	IQ	241.29	3										0.00968523
					NK	242.278	5	EI	242.275	4	IE	242.275	4	NQ	242.234	2	QN	242.234	1	0.0193705
	gw, sr, ne, dk, dq *	243.265	0.029529		DK	243.263	3	EN	243.219	2	NE	243.219	1	SR	243.266	1				0.00847458
	pf, im, lm, de *	244.293	0.0673469		IM	244.352	11	FP	244.293	10	MI	244.352	5							0.031477
					MN	245.296	4													0.00484262
					MD	246.281	7	DM	246.281	6										0.0157385
					FT	248.282	2													0.00242131
	sy, ih, lh	250.254	0.0182689		IH	250.3	3	YS	250.254	2	SY	250.254	1	HI	250.3	2				0.00968523
					NH	251.245	4													0.00484262
					DH	252.23	4	HD	252.23	1										0.00605327
					PR	253.304	4													0.00484262
					VR	255.32	4													0.00484262
					KK	256.348	3	KQ	256.305	3	QQ	256.261	2							0.00968523
	aw, tr, ke, qe *	257.292	0.0525951		EK	257.29	6	EQ	257.246	3	TR	257.293	1							0.0121065
					EE	258.231	2													0.00242131
					MK	259.367	11	MQ	259.323	4	QM	259.323	3							0.0217918
	py, if, lf, em *	260.293	0.0410201		IF	260.336	15	ME	260.308	7	EM	260.308	6	FI	260.336	3				0.0375303
					FN	261.28	2													0.00242131
					MM	262.385	18	FD	262.265	3	VY	262.309	2	DF	262.265	2				0.0302663
					TY	264.281	1													0.00121065
					QH	265.272	5	HQ	265.272	1	KH	265.315	1							0.00847458
	eh *	266.257	0.00491933		EH	266.257	4	HE	266.257	1										0.00605327
	mh	268.334	0.00653339		MH	268.334	11	HM	268.334	4										0.0181598
					IR	269.347	4													0.00484262
					NR	270.291	3													0.00363196
					DR	271.276	4													0.00484262
	sw	273.291	0.0301077		WS	273.291	3	SW	273.291	1										0.00484262
					HH	274.282	5													0.00605327
					FK	275.351	5													0.00605327
	fe, iy, ly	276.292	0.020211		IY	276.335	12	EF	276.292	3	FE	276.292	2	YI	276.335	1				0.0217918
					YN	277.28	2	NY	277.28	1										0.00363196
	dy, fm	278.265	0.0313101		FM	278.369	11	MF	278.369	10	YD	278.265	2							0.027845
	pw	283.33	0.0465698		WP	283.33	6													0.00726392
	kr, qr, fh	284.362	0.0753527		FH	284.318	4	RK	284.362	4	QR	284.318	3	KR	284.362	2	HF	284.318	2	0.0181598
					ER	285.303	3	RE	285.303	2										0.00605327
					MR	287.38	12	RM	287.38	4										0.0193705
					YK	291.35	5	YQ	291.307	3										0.00968523
					YE	292.291	4													0.00484262
					RH	293.329	3													0.00363196
	my, ff	294.369	0.0489617		FF	294.353	4	YM	294.369	3										0.00847458
	iw, lw	299.373	0.0487431		WI	299.373	8	IW	299.373	1										0.0108959
	nw, hy	300.317	0.0509939		YH	300.317	3	WN	300.317	3	NW	300.317	2							0.00968523
					WD	301.302	5													0.00605327
					FR	303.364	4													0.00484262
	fy	310.353	0.0307827		FY	310.353	4	YF	310.353	2										0.00726392
					RR	312.375	2													0.00242131
					WQ	314.344	4	KW	314.387	1										0.00605327
					WE	315.329	3	EW	315.329	2										0.00605327
	mw	317.406	0.0327827		WM	317.406	9	MW	317.406	5										0.0169492
					YR	319.363	3	RY	319.363	2										0.00605327
	hw	323.354	0.0380365		WH	323.354	6													0.00726392
					YY	326.352	3													0.00363196
	fw	333.39	0.0782073		fw															0
					WR	342.401	5	RW	342.401	1										0.00726392
	yw	349.389	0.0275161		WY	349.389	2	YW	349.389	2										0.00484262
	ww	372.426	0.0265127		WW	372.426	9													0.0108959
	residue	mass
	A	71.0788
	C	103.139
	D	115.089
	E	129.115
	F	147.177
	G	57.0519
	H	137.141
	I	113.159
	K	128.174
	L	113.159
	M	131.193
	N	114.104
	P	97.1167
	Q	128.131
	R	156.188
	S	87.0782
	T	101.105
	V	99.1326
	W	186.213
	Y	163.176

### Sheet: Summary of MALDI-MSMS
Original data for MALDI-TOF and LC-MS/MS (Michael Harrison, 2020) in Harrison et al Figures 11-16
		P390 (GXAEEYGAXTL)			P495 (GxVEEYGAxTL)			P496 (GxPDWYYGxTW)				P508 (GexEEYGxLTL)			P509 (GhxEEYGxETL)				P498 (RxVDEQLxSV)
		P2/Pc-2	hits		P2/Pc-2	hits		P2/Pc-2	hits			P3/Pc-3	hits		P3/Pc-3	hits			P2/Pc-2	hits
		AD	7		AD	8		EE	2			AA	9		AA	15			AD	8
		AE	1		AE	2		HA	95			AE	8		AD	3			AE	3
		AF	10		AH	12		HD	8			AF	16		AE	4			AF	6
		AH	2		AK	4		HE	42			AG	11		AG	13			AH	2
		AK	6		AN	1		HF	43			AH	7		AH	2			AI	5
		AM	7		AR	3		HG	58			AI	9		AI	5			AN	6
		CD	1		AS	1		HH	35			AK	12		AK	4			DD	4
		DD	2		DF	3		HI	14			AN	3		AM	1			DF	3
		DW	4		DM	3		HK	17			AP	2		AN	2			DI	7
		DY	2		DW	6		HM	18			AQ	3		AQ	2			DM	1
		ED	2		EE	5		HN	11			AR	5		AR	1			DN	3
		EE	9		EF	6		HQ	63			AS	13		AS	14			DV	2
		EF	11		EH	4		HR	50			AT	1		AT	3			ED	1
		EH	4		EI	2		HS	15			AY	2		DD	4			EE	6
		EI	1		EK	3		HS	58			DA	2		DF	2			EF	15
		EK	18		EM	12		HT	49			DD	2		DG	4			EH	11
		EL	1		EQ	3		HV	13			DF	2		DH	4			EI	13
		EP	1		EW	6		HY	16			DH	6		DK	3			EM	30
		EY	6		EY	6		KK	4			DI	2		DM	6			EN	2
		FD	6		FD	5		KQ	2			DK	3		DP	8			EQ	3
		FH	6		FK	1		KR	1			DM	3		DR	4			ES	3
		GD	8		GD	5		SR	2			DN	1		DS	8			ET	3
		GF	1		GF	5		YR	3			DP	2		DT	3			EY	4
		GH	6		GK	7						DQ	1		DV	1			GD	4
		HA	7		GM	3						DR	4		EA	2			GE	5
		HD	74		HA	1						DS	2		EE	2			GF	4
		HE	54		HD	9						DW	1		EF	3			GH	1
		HF	23		HE	2						ED	2		EG	1			GM	3
		HG	7		HF	7						EF	5		EH	4			GN	5
		HH	18		HG	1						EH	11		EI	4			GP	1
		HI	11		HH	14						EI	2		EK	6			GQ	1
		HK	10		HM	4						EK	3		EM	6			HA	9
		HM	21		HN	6						EQ	3		EN	2			HD	41
		HN	7		HS	6						ER	6		EP	5			HE	30
		HP	13		HW	4						ES	1		EQ	3			HF	29
		HQ	17		HY	3						FF	3		ER	3			HG	21
		HR	1		ID	3						FG	4		EW	2			HH	10
		HS	3		KE	4						FH	25		FA	3			HI	32
		HT	7		KF	2						FI	2		FD	3			HK	8
		HV	7		KG	1						FK	7		FE	2			HM	46
		HW	10		KM	4						FM	7		FF	4			HN	5
		HY	12		KW	1						FN	1		FG	2			HP	12
		IE	5		MD	2						FP	5		FH	4			HQ	2
		IH	2		MH	4						FR	6		FI	3			HR	10
		IQ	4		MK	3						FS	9		FK	5			HS	2
		KD	7		MR	1						FT	2		FM	11			HT	8
		KE	5		ND	4						FV	1		FN	2			HV	11
		KF	6		NF	9						GA	8		FP	10			HW	19
		KG	3		PA	2						GD	6		FR	4			HY	9
		KM	1		PE	6						GE	1		FS	16			ID	2
		KN	7		PK	7						GF	8		FT	2			IE	5
		KQ	6		QM	1						GG	9		FY	4			IF	5
		KY	3		QN	1						GH	18		GA	2			IG	4
		MD	6		RD	5						GK	5		GE	3			IN	4
		ME	6		SD	7						GM	12		GH	2			IY	5
		MH	5		SF	1						GN	4		GI	2			KE	1
		MK	1		SM	3						GP	5		GK	4			KM	4
		MQ	4		YH	1						GQ	2		GM	5			MD	8
		ND	7									GR	6		GN	2			ME	4
		NF	6									GS	6		GP	2			MF	4
		NH	6									GV	5		GQ	1			MG	1
		NM	4									GY	3		GS	5			MT	2
		NN	2									HA	2		HD	1			MW	5
		QD	12									HE	1		HE	1			MY	4
		QE	4									HH	7		HF	2			ND	6
		QG	1									HI	2		HH	5			NE	6
		QH	8									HM	4		HI	2			NF	11
		QW	1									HP	2		HM	4			NI	3
		QY	2									HQ	2		HP	3			NM	5
		RD	19									HT	1		HQ	1			NN	8
		RE	7									HV	1		HT	1			PN	1
		RH	4									IA	7		HV	1			QD	1
		RP	2									ID	8		IA	7			QE	5
		RV	4									IE	3		IE	4			QH	9
		SD	15									IG	11		IF	15			QM	4
		SE	5									IH	24		IG	9			QN	4
		SF	1									II	16		IH	3			QP	2
		SG	2									IK	7		II	6			QS	4
		SH	6									IM	15		IK	5			QY	4
		SK	5									IN	4		IM	11			RD	5
		SM	2									IP	4		IN	2			RE	5
		SN	3									IQ	2		IP	20			RF	3
		SP	2									IR	6		IQ	3			RI	5
		SQ	11									IS	9		IR	4			RM	4
		SY	3									IT	2		IS	17			RW	3
		TD	1									IV	1		IT	2			SD	23
		TE	3									IW	2		IW	1			SE	21
		TH	3									IY	1		IY	12			SF	24
		VD	7									KD	3		KH	1			SG	4
		VE	6									KH	2		KK	3			SH	5
		VH	6									KK	4		KP	2			SI	5
		VP	3									KM	7		KQ	3			SM	4
												KP	2		KR	2			SN	6
												KQ	2		KW	1			SP	1
												KR	4		MA	8			SS	4
												KT	2		MD	7			ST	4
												KV	2		ME	7			SV	7
												KY	1		MF	10			SY	4
												MA	7		MG	5			TD	1
												MD	3		MH	11			TF	4
												ME	6		MI	5			TI	4
												MF	20		MK	11			VD	3
												MG	2		MM	18			VF	4
												MH	17		MN	4			VI	4
												MI	6		MP	3			VN	4
												MK	8		MQ	4			VY	4
												MM	16		MR	12			WE	4
												MN	3		MS	4			WF	4
												MP	6		MT	4			WM	5
												MQ	9		MV	4			YF	4
												MR	7		MW	5			YN	4
												MS	6		ND	3
												MT	3		NE	1
												MV	1		NH	4
												MW	17		NK	5
												MY	2		NN	3
												ND	2		NP	1
												NH	4		NQ	2
												NK	1		NR	3
												NM	2		NV	2
												NN	2		NW	2
												NP	5		NY	1
												NR	4		PA	1
												NY	2		PG	1
												PA	2		PH	2
												PE	2		PN	2
												PG	2		PP	10
												PH	2		PQ	2
												PI	2		PR	4
												PM	2		PT	1
												PP	6		QH	5
												PQ	2		QM	3
												PR	1		QN	1
												PS	3		QQ	2
												PV	1		QR	3
												PY	1		QT	2
												QA	3		RA	4
												QE	3		RE	2
												QH	3		RG	2
												QI	2		RH	3
												QM	6		RK	4
												QP	1		RM	4
												QQ	1		RR	2
												QR	7		RW	1
												QS	2		RY	2
												RE	1		SA	5
												RH	2		SE	2
												RI	1		SF	3
												RK	2		SG	5
												RM	1		SH	3
												RP	4		SK	6
												RR	3		SM	4
												SF	4		SN	2
												SG	3		SP	2
												SI	2		SQ	2
												SK	3		SR	1
												SM	6		SS	2
												SN	3		SW	1
												SQ	1		SY	1
												SS	2		TK	3
												SV	6		TM	4
												SY	2		TP	2
												TH	2		TQ	1
												TI	2		TR	1
												TK	4		TS	2
												TY	1		TY	1
												VA	2		VA	3
												VD	2		VD	2
												VG	4		VE	4
												VH	5		VG	2
												VI	1		VH	4
												VK	4		VI	2
												VM	4		VK	5
												VP	2		VM	3
												VR	2		VP	3
												WD	3		VR	4
												WE	3		VS	2
												WF	7		VT	4
												WG	2		VV	2
												WH	6		VY	2
												WI	5		WD	5
												WK	7		WE	3
												WM	4		WH	6
												WN	5		WI	8
												WP	3		WM	9
												WQ	6		WN	3
												WR	5		WP	6
												WS	3		WQ	4
												WW	4		WR	5
												WY	2		WS	3
												YD	2		WW	9
												YE	3		WY	2
												YF	7		YA	3
												YG	2		YD	2
												YH	6		YE	4
												YI	5		YF	2
												YK	3		YG	2
												YM	7		YH	3
												YP	1		YI	1
												YQ	2		YK	5
												YR	3		YM	3
												YS	3		YN	2
												YT	2		YQ	3
												YV	1		YR	3
												YW	2		YS	2
												YY	2		YW	2
															YY	3
